# Cas9HF1 enhanced specificity in *Ustilago maydis*

**DOI:** 10.1101/671826

**Authors:** Weiliang Zuo, Jasper RL Depotter, Gunther Doehlemann

## Abstract

The clustered regularly interspaced short palindromic repeats (CRISPR)-Cas9 system is widely used as a tool to precisely manipulate genomic sequence targeted by sgRNA (single guide RNA) and is adapted in different species for genome editing. One of the major concerns of CRISPR-Cas9 is the possibility of off-target effects, which can be remedied by the deployment of high fidelity Cas9 variants. *Ustilago maydis* is a maize fungal pathogen, which has served as a model organism for biotrophic pathogens for decades. The successful adaption of CRISPR-Cas9 in *U. maydis* greatly facilitated effector biology studies. Here, we constructed an *U. maydis* reporter strain that allows *in vivo* quantification of efficiency and target specificity of three high fidelity Cas9 variants, Cas9HF1, Cas9esp1.1 and Cas9hypa. This approach identified Cas9HF1 as most specific Cas9 variant in *U. maydis*. Furthermore, whole genome sequencing showed absence of off-target effects in *U. maydis* by CRISPR-Cas9 editing.
