## Supplemental Table 1 for "Cas9HF1 enhanced specificity in *Ustilago maydis*"

### Sheet: Sheet1
Primer name	Seuqence	application
HYGF	ATCTACCCCTTGCCGCACATGAATTCGAGCTCGGTCTCG	primer for amplify hyg resistance for Gibson Assembly
HYGR	CGAGGTCCTTGACAATGTACCCACTCAGGCCTCATGTT	primer for amplify hyg resistance for Gibson Assembly
19mm target-1	TATAGAACTCGAGCAGCTGAGTAACAAGAAAATTTATACGAGGAAGCTTGCATGCCTGCAGGTCG	19mm target of bw1 in p123 HindIII site by Gibson assembly, off-target sequence in red
19mm target-2	CATGAGAATTCATCGATGATGTAACAAGAAAATTTATACGAGGGATATCAGATCTGCCGGTCTCCC	19mm target of bw1 in p123 EcoRV site by Gibson assembly
N497A	GTCGTTTATTGAGAGGATGACAGCCTTTGATAAGAACCTCCCGAAT	generate Cas9HF1
R661A	CACAGGTTGGGGCGCCCTCTCGCGCAAG
Q695A	CTAACCGCAACTTCATGGCGCTCATCCACGACGACA
Q926A	GCTCGTCGAAACGCGTGCGATTACCAAGCACGTC
R1060A	GCCAACGGCGAGATTCGCAAAGCACCACTCATCG	generate Cas9esp1.1
K1003A	CACTTATTAAGAAATACCCGGCGCTCGAGTCCGAGTTTGTCT
K848A	CGTGCCCCAATCGTTTCTCGCGGATGACTCGATCGATAAT
N692AM694AQ695AH698A	GAGCGACGGTTTTGCTAACCGCGCCTTCGCGGCGCTCATCGCCGACGACAGCCTTACGTTCAAG	generate Cas9hypa
bw2 sgRNA	CAAAATTCCATTCTACAACGCAACAAGAAAATTTATACGGTTTTAGAGCTAGAAATAGC	Ustilago maydis bW2 sgRNA, spacer in red
fly1 sgRNA	CAAAATTCCATTCTACAACGACTTGCGAGAAGGGTCCTGGTTTTAGAGCTAGAAATAGC	Ustilago maydis fly1 sgRNA, spacer in red
scaffoldF	GTTTTAGAGCTAGAAATAGCAAG	PCR primer for amplify scaffold
scaffoldR	GTTCGACTCTTGGCAGGTAC
UMfly1-F	TCTTAGGGCCATCCTCAG	T7 endonuclease I assay for fly1 knockout
UMfly1-R	TACCACACCGTTGCTCTC
